# New Microviridae isolated from Sulfitobacter reveals two cosmopolitan subfamilies of ssDNA phages infecting marine and terrestrial Alphaproteobacteria

**DOI:** 10.1101/2022.03.08.483405

**Authors:** Falk Zucker, Vera Bischoff, Eric Olo Ndela, Benedikt Heyerhoff, Anja Poehlein, Heike M. Freese, Simon Roux, Meinhard Simon, Francois Enault, Cristina Moraru

## Abstract

The *Microviridae* family represents one of the major clades of ssDNA phages. Their cultivated members are lytic and infect *Proteobacteria, Bacteroidetes*, and *Chlamydiae*. Prophages have been predicted in genomes from *Bacteroidales, Hyphomicrobiales*, and *Enterobacteraceae* and cluster within the “Alpavirinae”, “Amoyvirinae” and *Gokushovirinae*. We have isolated “Ascunsovirus oldenburgi” ICBM5, a novel phage distantly related to known *Microviridae*. It infects *Sulfitobacter dubius* SH24-1b and uses both a lytic and a carrier-state life strategy. Using ICBM5 proteins as a query, we uncovered in publicly available resources 65 new microviridae prophages and episomes in bacterial genomes and retrieved 47 environmental viral genomes (EVGs) from various viromes. Genome clustering based on protein content and phylogenetic analysis showed that ICBM5, together with *Rhizobium* phages, new prophages, episomes, and EVGs cluster within two new phylogenetic clades, here tentatively assigned the rank of subfamily and named “Tainavirinae” and “Occultatumvirinae”. They both infect *Rhodobacterales*. Occultatumviruses also infect *Hyphomicrobiales*, including nitrogen-fixing endosymbionts from cosmopolitan legumes. A biogeographical assessment showed that tainaviruses and occultatumviruses are spread worldwide, in terrestrial and marine environments. The new phage isolated here shed light onto new and diverse branches of the *Microviridae* tree, suggesting that much of the ssDNA phage diversity remains in the dark.
