## Supplementary material for "New Microviridae isolated from Sulfitobacter reveals two cosmopolitan subfamilies of ssDNA phages infecting marine and terrestrial Alphaproteobacteria": SI_file_6

### Sheet: env_genomes_from_NCBI
Name	Litertaure	Subfamily	Animal	Origin	Virom
MW149105.1_Microvirus_sp._isolate_gila28	Collins et al. 2021	Occultatumvirinae	Heloderma suspectum	wild	14
MW149108.1_Microvirus_sp._isolate_gila32	Collins et al. 2021	Occultatumvirinae	Heloderma suspectum	wild	14
MH572491.1_Microviridae_sp._isolate_SD_HF_62	Creasy et al. 2018	Occultatumvirinae	Ciona robusta	wild	15
MH572520.1_Microviridae_sp._isolate_SD_HF_64	Creasy et al. 2018	Occultatumvirinae	Ciona robusta	wild	15
MK765587.1_Tortoise_microvirus_37_isolate_37_SP_74	Orton et al. 2020	Occultatumvirinae	Gopherus morafkai	wild	1
MK765588.1_Tortoise_microvirus_38_isolate_38_SP_76	Orton et al. 2020	Occultatumvirinae	Gopherus morafkai	wild	1
MK765589.1_Tortoise_microvirus_39_isolate_39_SP_82	Orton et al. 2020	Occultatumvirinae	Gopherus morafkai	wild	1
MK765595.1_Tortoise_microvirus_43_isolate_43_SP_105	Orton et al. 2020	Occultatumvirinae	Gopherus morafkai	wild	1
MK765598.1_Tortoise_microvirus_46_isolate_46_SP_117	Orton et al. 2020	Occultatumvirinae	Gopherus morafkai	wild	1
MK765599.1_Tortoise_microvirus_47_isolate_47_SP_119	Orton et al. 2020	Occultatumvirinae	Gopherus morafkai	wild	1
MK765623.1_Tortoise_microvirus_70_isolate_70_SP_7	Orton et al. 2020	Occultatumvirinae	Gopherus morafkai	wild	1
MK765625.1_Tortoise_microvirus_72_isolate_72_SP_41	Orton et al. 2020	Occultatumvirinae	Gopherus morafkai	wild	1
MK765626.1_Tortoise_microvirus_73_isolate_73_SP_42	Orton et al. 2020	Occultatumvirinae	Gopherus morafkai	wild	1
MK765628.1_Tortoise_microvirus_75_isolate_75_SP_48	Orton et al. 2020	Occultatumvirinae	Gopherus morafkai	wild	1
MK765630.1_Tortoise_microvirus_77_isolate_77_SP_64	Orton et al. 2020	Occultatumvirinae	Gopherus morafkai	wild	1
MK765631.1_Tortoise_microvirus_78_isolate_78_SP_65	Orton et al. 2020	Occultatumvirinae	Gopherus morafkai	wild	1
MK765632.1_Tortoise_microvirus_79_isolate_79_SP_72	Orton et al. 2020	Occultatumvirinae	Gopherus morafkai	wild	1
MK765634.1_Tortoise_microvirus_81_isolate_81_SP_75	Orton et al. 2020	Occultatumvirinae	Gopherus morafkai	wild	1
MK765635.1_Tortoise_microvirus_82_isolate_82_SP_77	Orton et al. 2020	Occultatumvirinae	Gopherus morafkai	wild	1
MH552480.1_Microviridae_sp._isolate_ctga8	Tisza et al. 2020	Occultatumvirinae	Haliotis sp.	supermarket	2
MH552540.2_Microviridae_sp._isolate_ctdb34	Tisza et al. 2020	Occultatumvirinae	Rhabditidae sp.	wild	3
MH616813.2_Microviridae_sp._isolate_ctfc500	Tisza et al. 2020	Occultatumvirinae	Pimephales sp.	wild	4
MH616837.2_Microviridae_sp._isolate_ctcf_4	Tisza et al. 2020	Occultatumvirinae	Drosophila sp.	wild	5
MH617168.2_Microviridae_sp._isolate_ctbe492	Tisza et al. 2020	Occultatumvirinae	Pimephales sp.	wild	4
MH617261.1_Microviridae_sp._isolate_ctba13	Tisza et al. 2020	Occultatumvirinae	Lutjanus campechanus	fishmonger	6
MH617317.2_Microviridae_sp._isolate_ctch828	Tisza et al. 2020	Occultatumvirinae	Pimephales sp.	wild	4
MH617386.2_Microviridae_sp._isolate_ctcc506	Tisza et al. 2020	Occultatumvirinae	Pimephales sp.	wild	4
MH617429.2_Microviridae_sp._isolate_ctbh495	Tisza et al. 2020	Occultatumvirinae	Pimephales sp.	wild	4
MH617751.2_Microviridae_sp._isolate_ctcg507	Tisza et al. 2020	Occultatumvirinae	Pimephales sp.	wild	4
MK012474.1_Microviridae_sp._isolate_ctch1	Tisza et al. 2020	Occultatumvirinae	Carassius carassius	fishmonger	7
MH617319.2_Microviridae_sp._isolate_ctbc9	Tisza et al. 2020	Tainavirinae	Oncorhynchus mykiss	fishmonger	8
NC_026665.1_Eel_River_basin_pequenovirus_isolate_c22476	Bryson et al. 2015	Pequenovirinae			13
MK496705.1_Capybara_microvirus_Cap1_SP_104	Fontenele et al. 2019	Alpavirinae			16
KX513875.1_Human_gut_microviridae_SH-CHD12	Guo et al. 2017	Alpavirinae			17
MG641180.1_Lynx_canadensis_associated_microvirus_CLP_9366	Kraberger et al. 2018	Gokushovirinae			18
NC_040341.1_Lepus_americanus_faeces_associated_microvirus_SHP1_6472	Kraberger et al. 2018	Alpavirinae			19
NC_040350.1_Alces_alces_faeces_associated_microvirus_MP10_5560	Kraberger et al. 2018	Gokushovirinae			20
MH992156.1_Apis_mellifera_associated_microvirus_1_isolate_BeeCNB_SP_10118	Kraberger et al. 2019	Gokushovirinae			21
MH992157.1_Apis_mellifera_associated_microvirus_3_isolate_BeeCNH_SP_2675	Kraberger et al. 2019	Gokushovirinae			21
MN582063.1_Microviridae_sp._ctQch27	Malki et al. 2020	Group D			22
MN582073.1_Microviridae_sp._ctbuH30	Malki et al. 2020	Gokushovirinae			22
MN582075.1_Microviridae_sp._ctnrr37	Malki et al. 2020	Gokushovirinae			22
MN582087.1_Microviridae_sp._ctD0m35	Malki et al. 2020	Gokushovirinae			22
MN582088.1_Microviridae_sp._ctzVR26	Malki et al. 2020	Group D			22
MN582108.1_Microviridae_sp._ctITQ3	Malki et al. 2020	Gokushovirinae			22
MT121962.1_Poophage_SC_4_H6H8_2017	NCBI entry	Alpavirinae			23
MK765551.1_Tortoise_microvirus_1_isolate_1_SP_22	Orton et al. 2020	Alpavirinae			1
MH931003.1_Termite_gut_associated_microvirus_1_isolate_Ter_359	Schmidlin et al. 2019	Gokushovirinae			12
MH616677.1_Microviridae_sp._isolate_cthi937	Tisza et al. 2020	Pichovirinae			4
MH616835.2_Microviridae_sp._isolate_ctdb52	Tisza et al. 2020	Group D			9
MH617393.2_Microviridae_sp._isolate_ctch12	Tisza et al. 2020	Group D			8
NC_030472.1_Chimpanzee_faeces_associated_microphage_1_isolate_CPNG_29298	Walters et al. 2017	Gokushovirinae			10
MN862337.1_Kummerowia_striata_gokushovirus_strain_pt119-gok-3	Yang et al. 2020	Gokushovirinae			11
MN862347.1_Sedum_sarmentosum_microvirus_strain_pt150-mic-1	Yang et al. 2020	Alpavirinae			11

### Sheet: biogeography
Name	Subfamily	Biogeography	Geodata	Litertaure	Habitat	old / new
CP034455_Mesorhizobium_sp.M1A.F.Ca.IN.022.06.1.1	Occultatumvirinae	Patancheru, Telangana, India		NCBI entry	plant	new prophages
CP044126_Rhizobium_sp_BG4_plasmid_pRPC	Occultatumvirinae	unknown		NCBI entry	plant	new prophages
MH552480.1_Microviridae_sp._isolate_ctga8	Occultatumvirinae	Bethesda, Maryland, USA	38.98 N -77.11 W	Tisza et al. 2020	animal	environmental genomes
MH552540.2_Microviridae_sp._isolate_ctdb34	Occultatumvirinae	Bethesda, Maryland, USA	38.98 N -77.11 W	Tisza et al. 2020	animal	environmental genomes
MH572491.1_Microviridae_sp._isolate_SD_HF_62	Occultatumvirinae	San Diego, California (M-Rep, Carlsbad), USA		Creasy et al. 2018	animal	environmental genomes
MH572520.1_Microviridae_sp._isolate_SD_HF_64	Occultatumvirinae	San Diego, California (M-Rep, Carlsbad), USA		Creasy et al. 2018	animal	environmental genomes
MH616813.2_Microviridae_sp._isolate_ctfc500	Occultatumvirinae	Bethesda, Maryland, USA	38.98 N -77.11 W	Tisza et al. 2020	animal	environmental genomes
MH616837.2_Microviridae_sp._isolate_ctcf_4	Occultatumvirinae	Bethesda, Maryland, USA	38.98 N -77.11 W	Tisza et al. 2020	animal	environmental genomes
MH617168.2_Microviridae_sp._isolate_ctbe492	Occultatumvirinae	Bethesda, Maryland, USA	38.98 N -77.11 W	Tisza et al. 2020	animal	environmental genomes
MH617261.1_Microviridae_sp._isolate_ctba13	Occultatumvirinae	Bethesda, Maryland, USA	38.98 N -77.11 W	Tisza et al. 2020	animal	environmental genomes
MH617317.2_Microviridae_sp._isolate_ctch828	Occultatumvirinae	Bethesda, Maryland, USA	38.98 N -77.11 W	Tisza et al. 2020	animal	environmental genomes
MH617386.2_Microviridae_sp._isolate_ctcc506	Occultatumvirinae	Bethesda, Maryland, USA	38.98 N -77.11 W	Tisza et al. 2020	animal	environmental genomes
MH617429.2_Microviridae_sp._isolate_ctbh495	Occultatumvirinae	Bethesda, Maryland, USA	38.98 N -77.11 W	Tisza et al. 2020	animal	environmental genomes
MH617751.2_Microviridae_sp._isolate_ctcg507	Occultatumvirinae	Bethesda, Maryland, USA	38.98 N -77.11 W	Tisza et al. 2020	animal	environmental genomes
MK012474.1_Microviridae_sp._isolate_ctch1	Occultatumvirinae	Bethesda, Maryland, USA	38.98 N -77.11 W	Tisza et al. 2020	animal	environmental genomes
MK765587.1_Tortoise_microvirus_37_isolate_37_SP_74	Occultatumvirinae	Sonoran Desert of Arizona, USA, 2013 - 2014		Orton et al. 2020	animal	environmental genomes
MK765588.1_Tortoise_microvirus_38_isolate_38_SP_76	Occultatumvirinae	Sonoran Desert of Arizona, USA, 2013 - 2014		Orton et al. 2020	animal	environmental genomes
MK765589.1_Tortoise_microvirus_39_isolate_39_SP_82	Occultatumvirinae	Sonoran Desert of Arizona, USA, 2013 - 2014		Orton et al. 2020	animal	environmental genomes
MK765595.1_Tortoise_microvirus_43_isolate_43_SP_105	Occultatumvirinae	Sonoran Desert of Arizona, USA, 2013 - 2014		Orton et al. 2020	animal	environmental genomes
MK765598.1_Tortoise_microvirus_46_isolate_46_SP_117	Occultatumvirinae	Sonoran Desert of Arizona, USA, 2013 - 2014		Orton et al. 2020	animal	environmental genomes
MK765599.1_Tortoise_microvirus_47_isolate_47_SP_119	Occultatumvirinae	Sonoran Desert of Arizona, USA, 2013 - 2014		Orton et al. 2020	animal	environmental genomes
MK765623.1_Tortoise_microvirus_70_isolate_70_SP_7	Occultatumvirinae	Sonoran Desert of Arizona, USA, 2013 - 2014		Orton et al. 2020	animal	environmental genomes
MK765625.1_Tortoise_microvirus_72_isolate_72_SP_41	Occultatumvirinae	Sonoran Desert of Arizona, USA, 2013 - 2014		Orton et al. 2020	animal	environmental genomes
MK765626.1_Tortoise_microvirus_73_isolate_73_SP_42	Occultatumvirinae	Sonoran Desert of Arizona, USA, 2013 - 2014		Orton et al. 2020	animal	environmental genomes
MK765628.1_Tortoise_microvirus_75_isolate_75_SP_48	Occultatumvirinae	Sonoran Desert of Arizona, USA, 2013 - 2014		Orton et al. 2020	animal	environmental genomes
MK765630.1_Tortoise_microvirus_77_isolate_77_SP_64	Occultatumvirinae	Sonoran Desert of Arizona, USA, 2013 - 2014		Orton et al. 2020	animal	environmental genomes
MK765631.1_Tortoise_microvirus_78_isolate_78_SP_65	Occultatumvirinae	Sonoran Desert of Arizona, USA, 2013 - 2014		Orton et al. 2020	animal	environmental genomes
MK765632.1_Tortoise_microvirus_79_isolate_79_SP_72	Occultatumvirinae	Sonoran Desert of Arizona, USA, 2013 - 2014		Orton et al. 2020	animal	environmental genomes
MK765634.1_Tortoise_microvirus_81_isolate_81_SP_75	Occultatumvirinae	Sonoran Desert of Arizona, USA, 2013 - 2014		Orton et al. 2020	animal	environmental genomes
MK765635.1_Tortoise_microvirus_82_isolate_82_SP_77	Occultatumvirinae	Sonoran Desert of Arizona, USA, 2013 - 2014		Orton et al. 2020	animal	environmental genomes
MN988464.1_Rhizobium_phage_RHph_TM24	Occultatumvirinae	Tepoztlán and Yautepec, Morelos, Mexico, 2016	18.9834 N 99.0920 W	Van Cauwenberghe et al. 2021	soil	phage isolates
MN988476.1_Rhizobium_phage_RHph_TM1_7A	Occultatumvirinae	Tepoztlán and Yautepec, Morelos, Mexico, 2016	18.9834 N 99.0920 W	Van Cauwenberghe et al. 2021	soil	phage isolates
MN988480.1_Rhizobium_phage_RHph_TM1_10A	Occultatumvirinae	Tepoztlán and Yautepec, Morelos, Mexico, 2016	18.9834 N 99.0920 W	Van Cauwenberghe et al. 2021	soil	phage isolates
MW149105.1_Microvirus_sp._isolate_gila28	Occultatumvirinae	Arizona, USA		Courtney et al. 2021	animal	environmental genomes
MW149108.1_Microvirus_sp._isolate_gila32	Occultatumvirinae	Arizona, USA		Courtney et al. 2021	animal	environmental genomes
NZ_AYPZ01000002_Rhodobacter_capsulatus_YW2	Occultatumvirinae	Yellowwood State Forest, Indiana, USA		NCBI entry	marine	new prophages
NZ_CP019307_Phaeobacter_inhibens_strain_DOK1_1	Occultatumvirinae	Dokdo, East sea, South Korea	37.24 N 131.87 E	NCBI entry	marine	new prophages
NZ_FNXG01000002_Paracoccus_alkenifer_strain_DSM_11593	Occultatumvirinae	unknown		NCBI entry	sewage	new prophages
NZ_FOFL01000005_Devosia_sp_YR412	Occultatumvirinae	unknown		NCBI entry	plant	new prophages
NZ_JPYQ01000001_Rhizobium_sp_YS_1r	Occultatumvirinae	Yellow Stone National Park, Wyoming, USA		NCBI entry	plant	new prophages
NZ_JYFU01000029_Rhizobium_sp_UR51a	Occultatumvirinae	Uruguaiana,Rio Grande do Sul, Brazil		NCBI entry	plant	new prophages
NZ_JZEY01000054_Devosia_chinhatensis_strain_IPL18	Occultatumvirinae	Lucknow, India		NCBI entry	soil	new prophages
NZ_KV878023_Rhizobium_pusense_strain_CCGM10	Occultatumvirinae	Morelos, Mexico		NCBI entry	plant	new prophages
NZ_LMGN01000011_Rhizobium_sp_Root564	Occultatumvirinae	Cologne, Germany	50.958 N 6.856 E	NCBI entry	plant	new prophages
NZ_LMHB01000005_Rhizobium_sp__Root651	Occultatumvirinae	Cologne, Germany	50.958 N 6.856 E	NCBI entry	plant	new prophages
NZ_LYXZ01000012_Labrys_sp_WJW	Occultatumvirinae	Dalian, China		NCBI entry	soil	new prophages
NZ_PHJF01000001_Epibacterium_ulvae_strain_U95_Ga0207336_101	Occultatumvirinae	Sydney, Australia		NCBI entry	plant	new prophages
NZ_PVBG01000001_Neorhizobium_sp_T17_20	Occultatumvirinae	Sevilla, Andalucía, Spain	37.510 N -5.964 W	Soenens et al. 2018	soil	new prophages
NZ_QITQ01000003_Roseovarius_sp_GCL_8	Occultatumvirinae	Xiamen, China		NCBI entry	soil	new prophages
NZ_RZOL01000004_Mesorhizobium_sp.M7A.F.Ca.ET.027.02.1.1_NODE_4	Occultatumvirinae	East Gojjam, Amhara, Ethiopia	10.411 N 38.168 E	NCBI entry	plant	new prophages
NZ_VCHT01000012_Rhizobium sp_MHM7A_NODE_12	Occultatumvirinae	Zendewadi, Pune, India		NCBI entry	plant	new prophages
NZ_RZSF01000040_Mesorhizobium_sp.M1A.F.Ca.ET.072.01.1.1_NODE_40	Occultatumvirinae	North Gondar, Amhara, Ethiopia	12.463 N 37.831 E	NCBI entry	plant	new prophages
NZ_RZSO01000039_Mesorhizobium_sp.M1A.F.Ca.IN.020.30.1.1_NODE_39	Occultatumvirinae	Patancheru, Telangana, India		NCBI entry	plant	new prophages
NZ_RZSW01000361_Mesorhizobium_sp._M5C.F.Ca.IN.020.29.1.1_NODE_361	Occultatumvirinae	Patancheru, Telangana, India		NCBI entry	plant	new prophages
NZ_SCNN01000030_Mesorhizobium_sp3P27G6_NODE_30	Occultatumvirinae	Trento, Italy	46.01 N 10.52 E	NCBI entry	freshwater	new prophages
NZ_SSNY01000001_Mesorhizobium_composti_strain_CC_YTH430	Occultatumvirinae	National Chung Hsing University, Taichung, Taiwan	24.123 N 120.675 E	Lin et al. 2019	soil	new prophages
NZ_SWKE01000015_Agrobacterium_larrymoorei_strain_CFBP5477	Occultatumvirinae	unknown		NCBI entry	plant	new prophages
NZ_CP032923_Agrobacterium_tumefaciens_strain_1D1108_plasmid	Occultatumvirinae	unknown		NCBI entry	plant	new prophages
NZ_VJMG01000008_Rhizobium_straminoryzae_strain_SM12	Occultatumvirinae	Okayama, Japan		NCBI entry	soil	new prophages
SASU01000086_Mesorhizobium_sp_N.Cr.TU.016.05.1_NODE_86	Occultatumvirinae	Besni, Adiyaman, Turkey	37.732 N 37.802 E	NCBI entry	plant	new prophages
Ascunsovirus_oldenburgi_ICBM5	Tainavirinae	Northern Sea, Germany		This study	marine	phage isolates
EAF_Colo_Milan_c26	Tainavirinae	Lambro River, Magreglio area, Italy	45.495 N 9.247 E	Colombo et al. 2017	freshwater	environmental genomes
EAF_Colo_Milan_c53	Tainavirinae	Lambro River, Magreglio area, Italy	45.495 N 9.247 E	Colombo et al. 2017	freshwater	environmental genomes
EAF_Colo_pLamb_c27	Tainavirinae	Lambro River, Ponte Lambro, Italy	45.493 N 9.132 E	Colombo et al. 2017	freshwater	environmental genomes
EAF_Colo_pLamb_c37	Tainavirinae	Lambro River, Ponte Lambro, Italy	45.493 N 9.132 E	Colombo et al. 2017	freshwater	environmental genomes
EAF_Colo_pLamb_c45	Tainavirinae	Lambro River, Ponte Lambro, Italy	45.493 N 9.132 E	Colombo et al. 2017	freshwater	environmental genomes
EAF_Colo_spring_c6	Tainavirinae	Lambro Park, Milan, Italy	45.935 N 9.264 E	Colombo et al. 2017	freshwater	environmental genomes
EAF_Colo_spring_c7	Tainavirinae	Lambro Park, Milan, Italy	45.935 N 9.264 E	Colombo et al. 2017	freshwater	environmental genomes
EAF_Colo_spring_c8	Tainavirinae	Lambro Park, Milan, Italy	45.935 N 9.264 E	Colombo et al. 2017	freshwater	environmental genomes
ETS_Han_JiangsuP_c69	Tainavirinae	Jiangsu, China	33.483 N 120.466 E	Han et al. 2017	soil	environmental genomes
MH617319.2_Microviridae_sp._isolate_ctbc9	Tainavirinae	Bethesda, Maryland, USA	38.98 N -77.11 W	Tisza et al. 2020	animal	environmental genomes
NW_Brin_100B_c23	Tainavirinae	Southwest Ohio, USA	39.103 N -84.512 W	Brinkmann et al. 2018	sewage	environmental genomes
NW_Brin_100C_c15	Tainavirinae	Southwest Ohio, USA	39.103 N -84.512 W	Brinkmann et al. 2018	sewage	environmental genomes
NW_Brin_10A_c85	Tainavirinae	Southwest Ohio, USA	39.103 N -84.512 W	Brinkmann et al. 2018	sewage	environmental genomes
NW_Brin_10A_c86	Tainavirinae	Southwest Ohio, USA	39.103 N -84.512 W	Brinkmann et al. 2018	sewage	environmental genomes
NW_Brin_10C_c80	Tainavirinae	Southwest Ohio, USA	39.103 N -84.512 W	Brinkmann et al. 2018	sewage	environmental genomes
NW_Brin_undilB_c49	Tainavirinae	Southwest Ohio, USA	39.103 N -84.512 W	Brinkmann et al. 2018	sewage	environmental genomes
NZ_ACYY01000005_Rhodobacter_sp_SW2	Tainavirinae	Schaumburger Wald, Hannover, Germany		Ehrenreich et al. 1994	soil	new prophages
NZ_AFPM01000156_Oceanicola_sp_S124	Tainavirinae	Chuuk State, Micronesia		Kwon et al. 2012	marine	new prophages
NZ_AP014801_Rhodovulum_sulfidophilum_plasmid_1	Tainavirinae	Waddenzee, Groningen, Holland		NCBI entry	marine	new prophages
NZ_AYQC01000019_Rhodobacter_capsulatus_R121	Tainavirinae	St. Louis, Missouri, USA		NCBI entry	freshwater	new prophages
NZ_CAIWNQ010000009_Ruegeria_sp_THAF57	Tainavirinae	unknown		NCBI entry	marine	new prophages
NZ_CP020384_Rhodovulum_sp_MB263	Tainavirinae	Chiba, Japan		NCBI entry	soil	new prophages
NZ_JXYG01000006_Ruegeria_mobilis_strain_S1942	Tainavirinae	North West Coast, Australia	-16.833 S 120.554 E	Gram et al. 2010	animal	new prophages
NZ_LFTY01000002_Candidatus_Rhodobacter_lobularis_isolate_IGS	Tainavirinae	Marseille, France		NCBI entry	animal	new prophages
NZ_MNBW01000014_Nioella_nitratireducens_strain_SSW136	Tainavirinae	Espalamaca, Azores, Portugal		NCBI entry	marine	new prophages
NZ_SWKQ01000016_Maritimibacter_sp_LZ_17_NODE_6	Tainavirinae	East China Sea, China		NCBI entry	plant	new prophages
